# Forensic features and genetic legacy of the Baloch population of Pakistan and the Hazara population across Durand-line revealed by Y chromosomal STRs

**DOI:** 10.1101/2020.11.21.392456

**Authors:** Atif Adnan, Shao-Qing Wen, Allah Rakha, Rashed Alghafri, Shahid Nazir, Muhammad Rehman, Chuan-Chao Wang, Jie Lu

## Abstract

Hazara population across Durand-line has experienced extensive interaction with Central Asian and East Asian populations. Hazara individuals have typical Mongolian facial appearances and they called themselves descendants of Genghis Khan’s army. The people who speak the Balochi language are called Baloch. Previously, a worldwide analysis of Y-chromosomal haplotype diversity for rapidly mutating (RM) Y-STRs and with PowerPlex Y23 System (Promega Corporation Madison, USA) kit was created with collaborative efforts, but Baloch and Hazara population from Pakistan and Hazara population from Afghanistan were missing. A limited data with limited number of markers and samples is available which poorly define these populations. So, in the current study, Yfiler Plus PCR Amplification Kit loci were examined in 260 unrelated Hazara individuals from Afghanistan, 153 Hazara individuals, and 111 Balochi individuals from Baluchistan Pakistan. For the Hazara population from Afghanistan and Pakistan overall, 380 different haplotypes were observed on these 27 Y-STR loci, gene diversities ranged from 0.51288 (DYS389I) to 0.9257 (DYF387S1) and haplotype diversity was 0.9992 +/- 0.0004. For the Baloch population, every individual was unique at 27 Y-STR loci, gene diversity ranged from 0.5718 (DYS460) to 0.9371(DYF387S1). Twelve haplotypes shared between 178 individuals while only two haplotypes among these twelve were shared between 87 individuals in Hazara populations. Rst and Fst pairwise genetic distance analyses, multidimensional scaling (MDS) plot, Neighbor-joining (NJ) tree, linear discriminatory analysis (LDA), and median-joining network (MJNs) were performed, which shed light on the history of Hazara and Baloch populations. Interestingly null alleles were observed at DYS448 with specific mutation patterns in Hazara populations. The results of our study showed that the Yfiler Plus PCR Amplification Kit marker set provided substantially stronger discriminatory power in the Baloch population of Pakistan and the Hazara population across the Durand-line.
