## Supplementary Table 4: F-statistics analysis between Hazara population from Pakistan and Afghanistan for "Forensic features and genetic legacy of the Baloch population of Pakistan and the Hazara population across Durand-line revealed by Y chromosomal STRs"

### Sheet: Sheet1
Forensic features and genetic legacy of the Baloch population of Pakistan and the Hazara population across Durand-line revealed by Y chromosomal STRs (Atif Adnan, Shao-Qing Wen, Allah Rakha, Rashed Alghafri, Shahid Nazir, Muhammad Rehman, Chuan-Chao Wang, and Jie Lu)
S Table 4: F-statistics analysis between Hazara population from Pakistan and Afghanistan
Loci	F value	p-value
DYS19	3.02412	0.124938
DYS389I	2.33096	0.256407
DYS389II	2.9312	0.134514
DYS390	3.63208	0.0612381
DYS391	0.494066	0.25307
DYS392	1.52257	0.311276
DYS393	5.78444	0.0500256
DYS437	2.82728	0.234698
DYS438	2.79805	0.212151
DYS439	1.88507	0.251678
DYS448	1.0907	0.447748
DYS449	4.24828	0.0169475
DYS456	0.93131	0.495317
DYS458	0.91419	0.446229
DYS460	1.615	0.326867
DYS481	1.77509	0.186041
DYS518	1.80363	0.208242
DYS533	0.886389	0.448971
DYS570	2.84647	0.114319
DYS576	1.8504	0.209262
DYS627	1.57732	0.243675
DYS635	1.71028	0.233979
YGATAH4	2.34463	0.214248
DYF387S1	2.66193	0.00662852
DYS385	4.0328	4.98347e-05
