## Supplementary Table 2: Allele Frequencies and Forensic Parameters 3 ethnic groups for "Forensic features and genetic legacy of the Baloch population of Pakistan and the Hazara population across Durand-line revealed by Y chromosomal STRs"

### Sheet: Allele Freq Pak Hazara (153) 
Forensic features and genetic legacy of the Baloch population of Pakistan and the Hazara population across Durand-line revealed by Y chromosomal STRs (Atif Adnan, Shao-Qing Wen, Allah Rakha, Rashed Alghafri, Shahid Nazir, Muhammad Rehman, Chuan-Chao Wang, and Jie Lu)
SUPPLIMENTRY TABLE 2A: Allelic frequencies ofHazara population of Pakistan based on 27 Y STRs
	DYS19	DYS389I	DYS389II	DYS390	DYS391	DYS392	DYS393	DYS437	DYS438	DYS439	DYS448	DYS449	DYS456	DYS458	DYS460	DYS481	DYS518	DYS533	DYS570	DYS576	DYS627	DYS635	YGATAH4	DYF387S1		DYS385
0											0.169935													34, 40	0.00653595	10, 11	0.00653595
7															0.00653595									35, 35	0.0130719	10, 12	0.00653595
8					0.130719					0.00653595														36, 36	0.0784314	10, 13	0.00653595
9					0.0326797				0.0588235	0.0261438					0.601307									36, 37	0.0196078	11, 11	0.0130719
10					0.607843	0.00653595			0.169935	0.130719					0.130719			0.0130719					0.0196078	36, 38	0.0130719	11, 12	0.00653595
11					0.222222	0.843137			0.705882	0.196078					0.24183			0.117647					0.679739	36, 39	0.0261438	11, 13	0.00653595
9, 11									0.00653595															36, 40	0.0261438	11, 14	0.130719
12	0.00653595	0.0588235			0.00653595	0.0261438	0.124183		0.0588235	0.588235				0.00653595	0.0196078			0.601307					0.189542	36, 41	0.0130719	11, 15	0.0196078
13	0.0457516	0.823529				0.0849673	0.856209			0.0522876			0.0522876					0.0653595					0.111111	37, 38	0.0915033	11, 16	0.00653595
14	0.215686	0.0915033				0.0130719	0.0196078	0.862745					0.0653595	0.0326797				0.143791						37, 39	0.0980392	11, 17	0.0130719
11, 14		0.0130719																						37, 40	0.0784314	12, 13	0.0653595
15	0.627451	0.0130719				0.0196078		0.137255					0.248366	0.0784314				0.0588235	0.0130719	0.00653595	0.0130719			38, 38	0.0130719	12, 14	0.418301
16	0.0784314					0.00653595							0.111111	0.24183					0.104575	0.124183	0.00653595			38, 39	0.0392157	12, 15	0.104575
17	0.0261438												0.522876	0.496732					0.0849673	0.562092	0.0326797			38, 40	0.0196078	12, 16	0.0261438
18											0.00653595			0.0915033					0.150327	0.196078	0.0392157	0.0130719		39, 39	0.0784314	12, 18	0.0130719
18.2														0.0130719										39, 40	0.0392157	12, 19	0.00653595
19				0.0196078							0.30719			0.0261438					0.48366	0.0849673	0.0196078	0.00653595		36, 38, 39	0.0130719	13, 14	0.0653595
20											0.261438			0.0130719		0.0130719			0.143791	0.0261438	0.27451	0.189542		36, 38, 40	0.0130719	13, 15	0.00653595
21											0.130719								0.0196078		0.281046	0.48366		37, 38, 39	0.287582	13, 16	0.0196078
22				0.0457516							0.111111					0.0980392					0.202614	0.111111		37, 38, 40	0.0326797	13, 17	0.0130719
23				0.0849673							0.00653595					0.163399					0.104575	0.150327		Nall	20	13, 18	0.00653595
24				0.673203							0.00653595					0.0522876					0.0261438	0.0392157		GD	0.879257	13, 19	0.00653595
25				0.156863												0.0522876						0.00653595		PIC	0.864634	13, 20	0.00653595
26												0.0261438				0.0457516								PM	0.12649	14, 15	0.00653595
27				0.0196078								0.0653595				0.0980392								PD	0.87351	14, 16	0.0196078
28			0.0392157									0.568627				0.405229										Nall	25
29			0.745098									0.0653595				0.0718954										GD	0.790592
30			0.111111									0.0980392														PIC	0.770447
31			0.0718954									0.0326797														PM	0.214576
32			0.0326797									0.0326797														PD	0.785424
33												0.0718954
34												0.0326797
37																	0.0915033
38																	0.130719
39																	0.535948
27, 39												0.00653595
40																	0.117647
41																	0.0784314
42																	0.0457516
Nall	6	5	5	6	5	7	3	2	5	6	8	10	5	9	5	9	6	6	7	6	10	8	4
GD	0.554438	0.311662	0.427503	0.51548	0.566649	0.282422	0.252752	0.23839	0.468954	0.598899	0.78397	0.653681	0.649811	0.682577	0.566133	0.782078	0.669591	0.599931	0.70872	0.626333	0.794978	0.69797	0.492518
PIC	0.506248	0.293044	0.402146	0.480129	0.511172	0.268408	0.227914	0.208787	0.429746	0.552456	0.744791	0.6312	0.598669	0.638917	0.505414	0.755131	0.636235	0.564185	0.672356	0.581127	0.759316	0.656088	0.443412
PM	0.449186	0.690375	0.575292	0.487889	0.437054	0.719424	0.7489	0.763168	0.534111	0.405015	0.221154	0.350592	0.354436	0.321885	0.437567	0.223034	0.334786	0.40399	0.295912	0.377761	0.210218	0.306591	0.510701
PD	0.550814	0.309625	0.424708	0.512111	0.562946	0.280576	0.2511	0.236832	0.465889	0.594985	0.778846	0.649408	0.645564	0.678115	0.562433	0.776966	0.665214	0.59601	0.704088	0.622239	0.789782	0.693409	0.489299

### Sheet: Allele Freq Afg Hazara (260)
Forensic features and genetic legacy of the Baloch population of Pakistan and the Hazara population across Durand-line revealed by Y chromosomal STRs (Atif Adnan, Shao-Qing Wen, Allah Rakha, Rashed Alghafri, Shahid Nazir, Muhammad Rehman, Chuan-Chao Wang, and Jie Lu)
SUPPLIMENTRY TABLE 2B: Allelic frequencies ofHazara population of Afghanistan based on 27 Y STRs
	DYS19	DYS389I	DYS389II	DYS390	DYS391	DYS392	DYS393	DYS437	DYS438	DYS439	DYS448	DYS449	DYS456	DYS458	DYS460	DYS481	DYS518	DYS533	DYS570	DYS576	DYS627	DYS635	YGATAH4	DYF387S1		DYS385
0											0.111538													34, 36	0.0115385	9, 16	0.00384615
8										0.00384615					0.00769231									34, 40	0.00384615	10, 10	0.00384615
9					0.0307692		0.00769231		0.176923						0.180769			0.0346154					0.0115385	35, 35	0.00769231	10, 13	0.00384615
10					0.75	0.0153846			0.488462	0.376923					0.403846			0.0192308		0.00384615			0.0730769	35, 36	0.0115385	10, 14	0.0230769
11	0.00384615				0.215385	0.707692	0.0153846		0.25	0.223077			0.00384615		0.388462			0.319231					0.353846	35, 37	0.0115385	11, 11	0.00384615
12		0.207692			0.00384615	0.0653846	0.25		0.0846154	0.307692					0.0192308			0.573077					0.453846	35, 38	0.00384615	11, 13	0.0153846
13	0.0807692	0.565385				0.1	0.496154			0.0807692				0.00384615				0.05					0.107692	35, 39	0.00769231	11, 14	0.0192308
14	0.273077	0.211538				0.0730769	0.188462	0.665385		0.00769231			0.1	0.00384615				0.00384615		0.00384615	0.00384615			35, 40	0.00384615	11, 15	0.153846
15	0.319231	0.0153846				0.0115385	0.0423077	0.269231					0.576923	0.103846					0.0692308	0.0423077	0.0192308			36, 36	0.119231	12, 12	0.0192308
16	0.273077					0.0269231		0.0653846					0.146154	0.211538					0.280769	0.161538	0.00384615			36, 37	0.0230769	12, 13	0.0115385
17	0.05										0.00384615		0.165385	0.503846					0.134615	0.453846	0.0615385			36, 38	0.0115385	12, 14	0.2
18											0.0346154		0.00384615	0.119231		0.00384615			0.146154	0.234615	0.0846154			36, 39	0.0115385	12, 15	0.126923
19				0.0192308							0.246154			0.0307692					0.25	0.0538462	0.05	0.0230769		36, 40	0.00769231	12, 16	0.0423077
20											0.265385			0.0153846		0.0153846			0.103846	0.0423077	0.176923	0.0730769		36, 41	0.00769231	12, 17	0.0653846
21				0.00384615							0.0807692		0.00384615			0.0538462			0.0153846	0.00384615	0.273077	0.392308		37, 37	0.0153846	12, 18	0.00384615
22				0.130769							0.246154					0.215385					0.184615	0.157692		37, 38	0.0653846	12, 19	0.0307692
23				0.284615							0.00769231					0.180769					0.119231	0.188462		37, 39	0.107692	12, 20	0.00384615
24				0.25												0.0923077					0.0230769	0.0961538		37, 40	0.115385	12, 23	0.00384615
25				0.296154												0.261538						0.0538462		37, 41	0.00384615	12.1, 16	0.00384615
26				0.00769231								0.00384615				0.0346154						0.0115385		38, 38	0.0269231	12.1, 16.1	0.0423077
27			0.00384615	0.00769231								0.257692				0.0423077								38, 39	0.0769231	12.1, 18	0.0115385
28			0.173077									0.211538				0.0884615								38, 40	0.0307692	13, 13	0.0115385
29			0.507692									0.107692				0.00384615								39, 39	0.0538462	13, 14	0.00384615
30			0.161538									0.0807692												39, 40	0.146154	13, 15	0.0692308
31			0.0884615									0.103846												39, 41	0.0307692	13, 16	0.00769231
32			0.0615385									0.0807692												39, 42	0.00384615	13, 18	0.00769231
33												0.0846154												40, 40	0.00384615	13, 20	0.0115385
34												0.05												40, 42	0.00769231	13.1, 18	0.00384615
35												0.0115385					0.0115385							36, 37, 39	0.0115385	14, 14	0.00769231
36												0.00769231					0.0346154							36, 38, 39	0.00384615	14, 15	0.00384615
37																	0.123077							37, 38, 39	0.0307692	14, 17	0.0115385
38																	0.192308							37, 38, 40	0.0115385	14, 18	0.00384615
39																	0.45							39.2, 39.2	0.00769231	14, 19	0.00384615
40																	0.0846154							37, 37.3, 39	0.00384615	15, 15	0.0153846
41																	0.05							Nall	34	15, 16	0.00769231
42																	0.0461538							GD	0.924235	15, 18	0.0115385
17.2														0.00769231										PIC	0.915424	15, 19	0.0115385
20.1											0.00384615													PM	0.0793195	15, 21	0.00384615
23.1																						0.00384615		PD	0.92068	16, 17	0.00384615
24.1																0.00769231										16, 18	0.00384615
31.1			0.00384615																							16.1, 17	0.00384615
37.2																	0.00384615									Nall	41
38.2																	0.00384615									GD	0.90695
Nall	6	4	7	8	4	7	6	3	4	6	9	11	7	9	5	12	10	6	7	9	11	9	5			PIC	0.896611
GD	0.742768	0.594505	0.677161	0.754084	0.391654	0.480309	0.656252	0.482358	0.662994	0.709623	0.791179	0.846807	0.610751	0.677725	0.65542	0.833175	0.735046	0.567775	0.806475	0.709088	0.83466	0.770508	0.654262			PM	0.0965385
PIC	0.693821	0.531979	0.636732	0.707727	0.336788	0.457436	0.599593	0.411914	0.60701	0.652648	0.755752	0.825879	0.567141	0.636337	0.582859	0.809106	0.703179	0.495132	0.775755	0.666289	0.811017	0.739198	0.588731			PD	0.903462
PM	0.260089	0.407781	0.325444	0.248817	0.609852	0.521538	0.346272	0.519497	0.339556	0.293107	0.211864	0.15645	0.391598	0.324882	0.347101	0.17003	0.267781	0.434408	0.196627	0.293639	0.16855	0.232456	0.348254
PD	0.739911	0.592219	0.674556	0.751183	0.390148	0.478462	0.653728	0.480503	0.660444	0.706893	0.788136	0.84355	0.608402	0.675118	0.652899	0.82997	0.732219	0.565592	0.803373	0.706361	0.83145	0.767544	0.651746
GD: gene diversity; PIC: polymorphic information content; PM: probability of matching; PD: probability of discrimination

### Sheet: Allele Freq Pak Afg Hazara(413)
Forensic features and genetic legacy of the Baloch population of Pakistan and the Hazara population across Durand-line revealed by Y chromosomal STRs (Atif Adnan, Shao-Qing Wen, Allah Rakha, Rashed Alghafri, Shahid Nazir, Muhammad Rehman, Chuan-Chao Wang, and Jie Lu)
SUPPLIMENTRY TABLE 2C: Allelic frequencies ofHazara population of Pakistan and Afghanistan based on 27 Y STRs
	DYS19	DYS389I	DYS389II	DYS390	DYS391	DYS392	DYS393	DYS437	DYS438	DYS439	DYS448	DYS449	DYS456	DYS458	DYS460	DYS481	DYS518	DYS533	DYS570	DYS576	DYS627	DYS635	YGATAH4	DYF387S1		DYS385
0											0.133172													34, 36	0.00726392	9, 16	0.00242131
7															0.00242131									34, 40	0.00484262	10, 10	0.00242131
8					0.0484262					0.00484262					0.00484262									35, 35	0.00968523	10, 11	0.00242131
9					0.031477		0.00484262		0.133172	0.00968523					0.336562			0.0217918					0.00726392	35, 36	0.00726392	10, 12	0.00242131
10					0.697337	0.0121065			0.37046	0.285714					0.302663			0.0169492		0.00242131			0.0532688	35, 37	0.00726392	10, 13	0.0169492
11	0.00242131				0.217918	0.757869	0.00968523		0.418886	0.213075			0.00242131		0.33414			0.244552					0.474576	35, 38	0.00242131	10, 14	0.00242131
9, 11									0.00242131															35, 39	0.00484262	11, 11	0.0145278
12	0.00242131	0.152542			0.00484262	0.0508475	0.20339		0.0750605	0.411622				0.00242131	0.0193705			0.583535					0.355932	35, 40	0.00242131	11, 12	0.00242131
13	0.0677966	0.661017				0.094431	0.62954			0.0702179			0.0193705	0.00242131				0.0556901					0.108959	36, 36	0.104116	11, 13	0.0145278
14	0.251816	0.16707				0.0508475	0.125908	0.738499		0.00484262			0.0871671	0.0145278				0.0556901		0.00242131	0.00242131			36, 37	0.0217918	11, 14	0.145278
11, 14		0.00484262																						36, 37, 39	0.00726392	11, 15	0.0193705
15	0.433414	0.0145278				0.0145278	0.0266344	0.220339					0.455206	0.094431				0.0217918	0.0484262	0.0290557	0.0169492			36, 38	0.0121065	11, 16	0.00242131
16	0.200969					0.0193705		0.0411622					0.133172	0.22276					0.215496	0.1477	0.00484262			36, 38, 39	0.00726392	11, 17	0.00484262
17	0.0411622										0.00242131		0.297821	0.501211					0.116223	0.493947	0.0508475			36, 38, 40	0.00484262	12, 12	0.00726392
17.2														0.00484262										36, 39	0.0169492	12, 13	0.150121
18											0.0242131		0.00242131	0.108959		0.00242131			0.1477	0.220339	0.0677966	0.00484262		36, 40	0.0145278	12, 14	0.234867
18.2														0.00484262										36, 41	0.00968523	12, 15	0.0653753
19				0.0193705							0.268765			0.0290557					0.336562	0.0653753	0.0387409	0.0169492		37, 37	0.00968523	12, 16	0.0508475
20											0.263923			0.0145278		0.0145278			0.118644	0.0363196	0.213075	0.116223		37, 38	0.0750605	12, 17	0.00242131
20.1											0.00242131													37, 38, 39	0.125908	12, 18	0.0242131
21				0.00242131							0.0992736		0.00242131			0.0338983			0.0169492	0.00242131	0.276029	0.42615		37, 38, 40	0.0193705	12, 19	0.00484262
22				0.0992736							0.196126					0.171913					0.191283	0.140436		37, 39	0.104116	12, 20	0.00242131
23				0.210654							0.00726392					0.174334					0.113801	0.174334		37, 40	0.101695	12, 23	0.00242131
23.1																						0.00242131		37, 41	0.00242131	12.1, 16	0.00242131
24				0.40678							0.00242131					0.0774818					0.0242131	0.0750605		37,37.3, 39	0.00242131	12.1, 16.1	0.00242131
24.1																0.00484262								38, 38	0.0217918	12.1, 18	0.00242131
25				0.244552												0.184019						0.0363196		38, 39	0.062954	13, 13	0.0266344
26				0.00484262								0.0121065				0.0387409						0.00726392		38, 40	0.0266344	13, 14	0.031477
27			0.00242131	0.0121065								0.186441				0.062954								39, 39	0.062954	13, 15	0.00968523
28			0.123487									0.343826				0.205811								39, 40	0.106538	13, 16	0.00968523
29			0.595642									0.0920097				0.0290557								39, 41	0.0193705	13, 17	0.00484262
30			0.142857									0.0871671												39, 42	0.00242131	13, 18	0.0460048
31			0.0823245									0.0774818												39.2, 39.2	0.00484262	13, 19	0.00242131
31.1			0.00242131																					40, 40	0.00242131	13, 20	0.00726392
32			0.0508475									0.062954												40, 42	0.00484262	13.1, 18	0.00242131
33												0.0799031												Nall	35	14, 14	0.00484262
34												0.0435835												GD	0.925703	14, 15	0.00968523
35												0.00726392					0.00726392							PIC	0.918391	14, 16	0.00726392
36												0.00484262					0.0217918							PM	0.0765379	14, 17	0.00242131
37																	0.11138							PD	0.923462	14, 18	0.00484262
37.2																	0.00242131									14, 19	0.00242131
38																	0.169492									15, 15	0.00726392
38.2																	0.00242131									15, 16	0.00242131
39																	0.48184									15, 18	0.00242131
27, 39												0.00242131														15, 19	0.00968523
40																	0.0968523									15, 21	0.00484262
41																	0.0605327									16, 17	0.00726392
42																	0.0460048									16, 18	0.00726392
Nall	7	5	7	8	5	7	6	3	5	7	10	12	8	11	6	12	10	7	7	9	11	10	5			16.1, 17	0.00242131
GD	0.703754	0.512882	0.601636	0.721691	0.463998	0.41181	0.546957	0.405357	0.66553	0.700158	0.793319	0.814453	0.680011	0.678695	0.684725	0.852194	0.712722	0.593679	0.790169	0.680846	0.82127	0.749265	0.634864			Nall	49
PIC	0.654239	0.465386	0.5669	0.674535	0.413098	0.393661	0.498216	0.349408	0.600938	0.644994	0.759845	0.792726	0.626092	0.638547	0.616308	0.832464	0.682462	0.54552	0.75927	0.638664	0.796026	0.718179	0.565802			GD	0.890054
PM	0.29795	0.48836	0.399821	0.280057	0.537126	0.589187	0.454367	0.595624	0.336081	0.301538	0.208602	0.187519	0.321635	0.322948	0.316933	0.149869	0.289003	0.407759	0.211744	0.320803	0.180719	0.252549	0.366673			PIC	0.87936
PD	0.70205	0.51164	0.600179	0.719943	0.462874	0.410813	0.545633	0.404376	0.663919	0.698462	0.791398	0.812481	0.678365	0.677052	0.683067	0.850131	0.710997	0.592241	0.788256	0.679197	0.819281	0.747451	0.633327			PM	0.112101
																										PD	0.887899
GD: gene diversity; PIC: polymorphic information content; PM: probability of matching; PD: probability of discrimination

### Sheet: Allele freq Baloch Pak (111) 
Forensic features and genetic legacy of the Baloch population of Pakistan and the Hazara population across Durand-line revealed by Y chromosomal STRs (Atif Adnan, Shao-Qing Wen, Allah Rakha, Rashed Alghafri, Shahid Nazir, Muhammad Rehman, Chuan-Chao Wang, and Jie Lu)
	SUPPLIMENTRY TABLE 2D: Allelic frequencies of Baluchi population of Pakistan based on 27 Y STRs
Allele/STR	DYS19	DYS389I	DYS389II	DYS390	DYS391	DYS392	DYS393	DYS437	DYS438	DYS439	DYS448	DYS449	DYS456	DYS458	DYS460	DYS481	DYS518	DYS533	DYS570	DYS576	DYS627	DYS635	YGATAH4	DYF387S1		DYS385
6					0.018018																			35, 40	0.036036	9, 15	0.00900901
7					0.027027					0.00900901														36, 36	0.00900901	9, 16	0.126126
8						0.018018			0.00900901						0.018018									36, 37	0.0810811	10, 13	0.018018
9	0.018018				0.0720721				0.126126	0.018018					0.00900901									36, 38	0.0990991	10, 14	0.045045
10					0.495495	0.045045	0.00900901		0.396396	0.333333					0.171171			0.0630631					0.00900901	36, 39	0.036036	10, 15	0.036036
11		0.0810811			0.342342	0.495495	0.117117	0.018018	0.414414	0.198198			0.00900901		0.603604			0.171171					0.468468	36, 40	0.0540541	10, 16	0.00900901
11.2																							0.00900901	36, 41	0.117117	11, 11	0.018018
12		0.225225			0.045045	0.0810811	0.396396		0.018018	0.297297					0.198198			0.54955					0.351351	37, 37	0.0900901	11, 13	0.00900901
12.2						0.00900901																		37, 38	0.0990991	11, 14	0.18018
12.3		0.00900901																						37, 39	0.0540541	11, 15	0.00900901
13		0.576577				0.0630631	0.315315	0.027027	0.018018	0.135135			0.0810811					0.0990991	0.036036				0.162162	37, 40	0.0900901	11, 16	0.027027
14	0.261261	0.108108				0.279279	0.135135	0.468468		0.00900901			0.144144					0.0990991	0.036036	0.045045				38, 38	0.045045	11, 17	0.027027
14.2	0.00900901																							38, 39	0.027027	12, 14	0.045045
14.3	0.00900901																							38, 40	0.045045	12, 15	0.0540541
15	0.432432						0.00900901	0.261261					0.45045	0.27027				0.018018	0.162162	0.243243	0.00900901			39, 39	0.027027	12, 16	0.027027
15.2											0.00900901													40, 40	0.018018	12, 17	0.00900901
13,15	0.00900901																							35, 36, 37	0.00900901	12, 18	0.036036
16	0.252252					0.00900901		0.225225	0.018018				0.315315	0.288288					0.18018	0.126126	0.036036			35, 38, 40	0.00900901	13, 13	0.00900901
16.2											0.00900901													36, 38, 39	0.00900901	13, 15	0.00900901
17	0.00900901						0.00900901				0.108108			0.225225					0.0900901	0.216216	0.189189			37, 38, 39	0.018018	13, 16	0.018018
18							0.00900901				0.126126			0.126126					0.189189	0.144144	0.306306			37, 38, 42	0.00900901	13, 17	0.0540541
18.1											0.00900901													37, 39, 41	0.00900901	13, 18	0.0900901
18.2														0.027027										40.1, 40.1	0.00900901	13, 19	0.027027
19											0.297297			0.0630631					0.126126	0.117117	0.117117			Nall	23	14, 14	0.00900901
20				0.00900901							0.279279								0.153153	0.0900901	0.162162	0.00900901		GD	0.937101	14, 15	0.018018
20.1											0.00900901											0.00900901		PIC	0.924155	14, 16	0.027027
21				0.045045							0.0990991					0.036036			0.027027	0.018018	0.0720721	0.378378		PM	0.0713416	15, 18	0.018018
22				0.315315							0.0540541					0.0720721					0.108108	0.0540541		PD	0.928658	15, 20	0.00900901
23				0.144144												0.477477						0.288288				17, 17	0.00900901
24				0.306306								0.045045				0.315315						0.225225				13.1, 13.1	0.00900901
24.3				0.036036																						14.2, 15.2	0.00900901
25				0.126126								0.00900901				0.0540541						0.018018				Nall	31
26												0.036036				0.036036						0.018018				GD	0.93317
27			0.027027	0.018018								0.0540541				0.00900901										PIC	0.920507
28			0.153153									0.0540541														PM	0.0752374
29			0.432432									0.189189														PD	0.924763
30			0.216216									0.135135
31			0.126126									0.243243
32			0.036036									0.036036
33			0.00900901									0.171171
34												0.027027					0.00900901
35																	0.018018
36																	0.045045
37																	0.117117
38																	0.243243
39																	0.162162
40																	0.0990991
41																	0.207207
42																	0.0630631
43																	0.027027
Nall	8	5	7	8	6	8	8	5	7	7	10	11	5	6	5	7	11	6	9	8	8	8	5
GD	0.68665	0.603931	0.731368	0.773301	0.634726	0.669451	0.717609	0.666503	0.660115	0.749222	0.800164	0.85389	0.676331	0.779525	0.571826	0.667813	0.848485	0.650614	0.862408	0.840786	0.819492	0.725799	0.636364
PIC	0.622037	0.55055	0.686991	0.731113	0.565417	0.616559	0.662802	0.600634	0.589005	0.698186	0.764478	0.828541	0.613025	0.735833	0.514047	0.609317	0.82185	0.610826	0.837408	0.812022	0.787935	0.670432	0.558292
PM	0.319536	0.40151	0.275221	0.233666	0.370993	0.33658	0.288856	0.339502	0.345832	0.257528	0.207045	0.153802	0.329762	0.227498	0.433325	0.338203	0.159159	0.355247	0.145362	0.166788	0.187891	0.28074	0.369369
PD	0.680464	0.59849	0.724779	0.766334	0.629007	0.66342	0.711144	0.660498	0.654168	0.742472	0.792955	0.846198	0.670238	0.772502	0.566675	0.661797	0.840841	0.644753	0.854638	0.833212	0.812109	0.71926	0.630631
GD: gene diversity; PIC: polymorphic information content; PM: probability of matching; PD: probability of discrimination
